# Non-phylogenetic identification of co-evolving genes for reconstructing the archaeal Tree of Life

**DOI:** 10.1101/2020.10.16.343293

**Authors:** L. Thibério Rangel, Shannon M. Soucy, João C. Setubal, Johann Peter Gogarten, Gregory P. Fournier

## Abstract

Assessing the phylogenetic compatibility between individual gene families is a crucial and often computationally demanding step in many phylogenomics analyses. Here we describe the Evolutionary Similarity Index (*I_ES_*) to assess shared evolution between gene families using a weighted Orthogonal Distance Regression applied to sequence distances. This approach allows for straightforward pairing of paralogs between co-evolving gene families without resorting to multiple tests, or *a priori* assumptions of molecular interactions between protein products from assessed genes. The utilization of pairwise distance matrices, while less informative than phylogenetic trees, circumvents error-prone comparisons between trees whose topologies are inherently uncertain. Analyses of simulated gene family evolution datasets showed that *I_ES_* was more accurate and less susceptible to noise than popular tree-based methods (Robinson-Foulds and geodesic distance) for assessing evolutionary signal compatibility, since it bypasses phylogenetic reconstruction and its inherent uncertainty. Applying *I_ES_* to a real dataset of 1,322 genes from 42 archaeal genomes identified eight major clusters of gene families with compatible evolutionary trends. Four of these clusters included genes with a taxonomic distribution across all archaeal phyla, while other clusters included a subset of taxa that do not map to generally accepted archaeal clades, indicating possible shared horizontal transfers by clustered gene families. We identify one strongly connected set of 62 genes from the same cluster, occurring as both single-copy and multiple homologs per genome, with compatible phylogenetic reconstructions closely matching previously published species trees for Archaea. An *I_ES_* implementation is available at https://github.com/lthiberiol/evolSimIndex.
