## Supplementary Table 1 for "Non-phylogenetic identification of co-evolving genes for reconstructing the archaeal Tree of Life"

### Sheet: Sheet1
assembly_accession	bioproject	biosample	wgs_master	refseq_category	taxid	species_taxid	organism_name	infraspecific_name	isolate	version_status	assembly_level	release_type	genome_rep	seq_rel_date	asm_name	submitter	gbrs_paired_asm	paired_asm_comp	ftp_path	excluded_from_refseq	relation_to_type_material
GCA_000258425.1	PRJNA91117	SAMN02603095		representative genome	1163730	683846	Fervidicoccus fontis Kam940	strain=Kam940		latest	Complete Genome	Major	Full	2012/04/10	ASM25842v1	Centre Bioengineering RAS	GCF_000258425.1	identical	ftp://ftp.ncbi.nlm.nih.gov/genomes/all/GCA/000/258/425/GCA_000258425.1_ASM25842v1		assembly from type material
GCA_001871415.1	PRJNA297582	SAMN04328224	MNWW00000000.1	na	1805424	1805424	Candidatus Woesearchaeota archaeon CG1_02_57_44		CG1_02_57_44	latest	Scaffold	Major	Full	2016/11/09	ASM187141v1	Banfield Lab, University of California, Berkeley	na	na	ftp://ftp.ncbi.nlm.nih.gov/genomes/all/GCA/001/871/415/GCA_001871415.1_ASM187141v1	derived from metagenome
GCA_002779065.1	PRJNA362739	SAMN06659264	PEXL00000000.1	na	1974404	1974404	Candidatus Diapherotrites archaeon CG08_land_8_20_14_0_20_34_12		CG08_land_8_20_14_0_20_34_12	latest	Scaffold	Major	Full	2017/11/16	ASM277906v1	None	na	na	ftp://ftp.ncbi.nlm.nih.gov/genomes/all/GCA/002/779/065/GCA_002779065.1_ASM277906v1	derived from metagenome
GCA_000349645.1	PRJNA168253	SAMN02261087	ALXL00000000.1	na	1198116	1198116	Thermoplasmatales archaeon SCGC AB-539-N05		SCGC AB-539-N05	latest	Contig	Major	Full	2013/03/28	GATC	Max Plank Institute for Marine Microbiology	GCF_000349645.1	identical	ftp://ftp.ncbi.nlm.nih.gov/genomes/all/GCA/000/349/645/GCA_000349645.1_GATC	derived from single cell
GCA_000015945.1	PRJNA17449	SAMN02598390		representative genome	399550	2280	Staphylothermus marinus F1	strain=F1		latest	Complete Genome	Major	Full	2007/02/21	ASM1594v1	US DOE Joint Genome Institute	GCF_000015945.1	identical	ftp://ftp.ncbi.nlm.nih.gov/genomes/all/GCA/000/015/945/GCA_000015945.1_ASM1594v1		assembly from type material
GCA_003144275.1	PRJNA383916	SAMN07236661	NJBF00000000.1	na	2012493	2012493	Candidatus Heimdallarchaeota archaeon B3_Heim		B3_Heim	latest	Scaffold	Major	Full	2018/05/21	ASM314427v1	Institute of Deep-Sea Science and Engineering, Chinese Academy of Sciences	na	na	ftp://ftp.ncbi.nlm.nih.gov/genomes/all/GCA/003/144/275/GCA_003144275.1_ASM314427v1	derived from metagenome
GCA_000145985.1	PRJNA33361	SAMN00016987		na	583356	334771	Ignisphaera aggregans DSM 17230	strain=DSM 17230		latest	Complete Genome	Major	Full	2010/08/24	ASM14598v1	US DOE Joint Genome Institute (JGI-PGF)	GCF_000145985.1	identical	ftp://ftp.ncbi.nlm.nih.gov/genomes/all/GCA/000/145/985/GCA_000145985.1_ASM14598v1	missing rRNA genes	assembly from type material
GCA_000011185.1	PRJNA206	SAMD00061089		representative genome	273116	50339	Thermoplasma volcanium GSS1	strain=GSS1		latest	Complete Genome	Major	Full	2004/05/11	ASM1118v1	National Institute of Advanced Industrial Science and Technology, Japan	GCF_000011185.1	identical	ftp://ftp.ncbi.nlm.nih.gov/genomes/all/GCA/000/011/185/GCA_000011185.1_ASM1118v1		assembly from type material
GCA_000025685.1	PRJNA12524	SAMN02604027		representative genome	309800	2246	Haloferax volcanii DS2	strain=DS2		latest	Complete Genome	Major	Full	2010/03/23	ASM2568v1	TIGR	GCF_000025685.1	identical	ftp://ftp.ncbi.nlm.nih.gov/genomes/all/GCA/000/025/685/GCA_000025685.1_ASM2568v1		assembly from type material
GCA_000018305.1	PRJNA17421	SAMN00623034		representative genome	397948	76887	Caldivirga maquilingensis IC-167	strain=IC-167		latest	Complete Genome	Major	Full	2007/10/05	ASM1830v1	US DOE Joint Genome Institute (JGI-PGF)	GCF_000018305.1	identical	ftp://ftp.ncbi.nlm.nih.gov/genomes/all/GCA/000/018/305/GCA_000018305.1_ASM1830v1		assembly from type material
GCA_000009965.1	PRJNA13213	SAMD00061071		representative genome	69014	311400	Thermococcus kodakarensis KOD1	strain=KOD1		latest	Complete Genome	Major	Full	2005/01/05	ASM996v1	Kyoto University, Japan	GCF_000009965.1	identical	ftp://ftp.ncbi.nlm.nih.gov/genomes/all/GCA/000/009/965/GCA_000009965.1_ASM996v1		assembly from type material
GCA_003345545.1	PRJNA406094	SAMN08287972	PRDH00000000.1	na	2053491	2053491	Candidatus Thorarchaeota archaeon		OWC2	latest	Scaffold	Major	Full	2018/07/30	ASM334554v1	DOE Joint Genome Institute	na	na	ftp://ftp.ncbi.nlm.nih.gov/genomes/all/GCA/003/345/545/GCA_003345545.1_ASM334554v1	derived from metagenome
GCA_000200715.1	PRJNA202	SAMN02744041		na	414004	46770	Cenarchaeum symbiosum A			latest	Chromosome	Major	Full	2006/11/20	ASM20071v1	DOE Joint Genome Institute	GCF_000200715.1	identical	ftp://ftp.ncbi.nlm.nih.gov/genomes/all/GCA/000/200/715/GCA_000200715.1_ASM20071v1	derived from environmental source
GCA_000008645.1	PRJNA289	SAMN02603244		representative genome	187420	145262	Methanothermobacter thermautotrophicus str. Delta H	strain=Delta H		latest	Complete Genome	Major	Full	1999/12/22	ASM864v1	Genome Therapeutics Corporation	GCF_000008645.1	identical	ftp://ftp.ncbi.nlm.nih.gov/genomes/all/GCA/000/008/645/GCA_000008645.1_ASM864v1		assembly from type material
GCA_000007065.1	PRJNA300	SAMN02603290		representative genome	192952	2209	Methanosarcina mazei Go1	strain=Go1		latest	Complete Genome	Major	Full	2002/05/20	ASM706v1	Gottingen Genomics Laboratory	GCF_000007065.1	identical	ftp://ftp.ncbi.nlm.nih.gov/genomes/all/GCA/000/007/065/GCA_000007065.1_ASM706v1
GCA_000008665.1	PRJNA104	SAMN02603985		representative genome	224325	2234	Archaeoglobus fulgidus DSM 4304	strain=DSM 4304		latest	Complete Genome	Major	Full	1999/12/22	ASM866v1	TIGR	GCF_000008665.1	identical	ftp://ftp.ncbi.nlm.nih.gov/genomes/all/GCA/000/008/665/GCA_000008665.1_ASM866v1		assembly from type material
GCA_000007225.1	PRJNA172	SAMN02604075		representative genome	178306	13773	Pyrobaculum aerophilum str. IM2	strain=IM2		latest	Complete Genome	Major	Full	2002/01/24	ASM722v1	UCLA/CalTech	GCF_000007225.1	identical	ftp://ftp.ncbi.nlm.nih.gov/genomes/all/GCA/000/007/225/GCA_000007225.1_ASM722v1		assembly from type material
GCA_000019605.1	PRJNA16525	SAMN02598368		na	374847	498846	Candidatus Korarchaeum cryptofilum OPF8			latest	Complete Genome	Major	Full	2008/03/18	ASM1960v1	US DOE Joint Genome Institute	GCF_000019605.1	identical	ftp://ftp.ncbi.nlm.nih.gov/genomes/all/GCA/000/019/605/GCA_000019605.1_ASM1960v1
GCA_005223125.1	PRJNA383916	SAMN07236659	NJBH00000000.1	na	2012491	2012491	Candidatus Lokiarchaeota archaeon Loki_b32		Loki_b32	latest	Scaffold	Major	Full	2019/05/07	ASM522312v1	Institute of Deep-Sea Science and Engineering, Chinese Academy of Sciences	na	na	ftp://ftp.ncbi.nlm.nih.gov/genomes/all/GCA/005/223/125/GCA_005223125.1_ASM522312v1	derived from metagenome
GCA_000015145.1	PRJNA208	SAMN02604082		representative genome	415426	54248	Hyperthermus butylicus DSM 5456	strain=DSM 5456		latest	Complete Genome	Major	Full	2007/01/22	ASM1514v1	Univ. Copenhagen	GCF_000015145.1	identical	ftp://ftp.ncbi.nlm.nih.gov/genomes/all/GCA/000/015/145/GCA_000015145.1_ASM1514v1		assembly from type material
GCA_000303155.1	PRJNA60505	SAMN02603264		na	1237085	497727	Candidatus Nitrososphaera gargensis Ga9.2		enrichment culture Ga9.2	latest	Complete Genome	Major	Full	2012/10/05	ASM30315v1	Georg-August-University Goettingen	GCF_000303155.1	identical	ftp://ftp.ncbi.nlm.nih.gov/genomes/all/GCA/000/303/155/GCA_000303155.1_ASM30315v1
GCA_000017945.1	PRJNA13914	SAMN02598324		representative genome	453591	160233	Ignicoccus hospitalis KIN4/I	strain=KIN4/I		latest	Complete Genome	Major	Full	2007/08/29	ASM1794v1	US DOE Joint Genome Institute	GCF_000017945.1	identical	ftp://ftp.ncbi.nlm.nih.gov/genomes/all/GCA/000/017/945/GCA_000017945.1_ASM1794v1		assembly from type material
GCA_011364945.1	PRJNA495098	SAMN10218972	RDOD00000000.1	na	2026747	2026747	Candidatus Heimdallarchaeota archaeon		SZ_4_bin5.60	latest	Scaffold	Major	Full	2020/03/16	ASM1136494v1	Shenzhen University	na	na	ftp://ftp.ncbi.nlm.nih.gov/genomes/all/GCA/011/364/945/GCA_011364945.1_ASM1136494v1	derived from metagenome
GCA_000007185.1	PRJNA294	SAMN02603235		representative genome	190192	2320	Methanopyrus kandleri AV19	strain=AV19		latest	Complete Genome	Major	Full	2002/04/03	ASM718v1	Fidelity Systems	GCF_000007185.1	identical	ftp://ftp.ncbi.nlm.nih.gov/genomes/all/GCA/000/007/185/GCA_000007185.1_ASM718v1		assembly from type material
GCA_013343275.1	PRJNA588232	SAMN13231772		na	2594798	2594798	Nanohaloarchaea archaeon	strain=M3_22		latest	Complete Genome	Major	Full	2020/06/15	ASM1334327v1	University of Connecticut	GCF_013343275.1	identical	ftp://ftp.ncbi.nlm.nih.gov/genomes/all/GCA/013/343/275/GCA_013343275.1_ASM1334327v1
GCA_000011125.1	PRJNA211	SAMD00061092		representative genome	272557	56636	Aeropyrum pernix K1	strain=K1		latest	Complete Genome	Major	Full	2006/10/11	ASM1112v1	NITE	GCF_000011125.1	identical	ftp://ftp.ncbi.nlm.nih.gov/genomes/all/GCA/000/011/125/GCA_000011125.1_ASM1112v1		assembly from type material
GCA_000025665.1	PRJNA38403	SAMN02598523		representative genome	439481	379547	Aciduliprofundum boonei T469	strain=T469		latest	Complete Genome	Major	Full	2010/02/24	ASM2566v1	US DOE Joint Genome Institute	GCF_000025665.1	identical	ftp://ftp.ncbi.nlm.nih.gov/genomes/all/GCA/000/025/665/GCA_000025665.1_ASM2566v1
GCA_000011005.1	PRJDA20361	SAMD00060931		representative genome	304371	570267	Methanocella paludicola SANAE	strain=SANAE		latest	Complete Genome	Major	Full	2009/12/25	ASM1100v1	NITE	GCF_000011005.1	identical	ftp://ftp.ncbi.nlm.nih.gov/genomes/all/GCA/000/011/005/GCA_000011005.1_ASM1100v1		assembly from type material
GCA_000270325.1	PRJDA49157	SAMD00016619		na	311458	311458	Candidatus Caldiarchaeum subterraneum			latest	Complete Genome	Major	Full	2011/08/15	ASM27032v1	Japan Agency for Maine-Earth Science and Technology	GCF_000270325.1	identical	ftp://ftp.ncbi.nlm.nih.gov/genomes/all/GCA/000/270/325/GCA_000270325.1_ASM27032v1	derived from environmental source; missing rRNA genes
GCA_000018465.1	PRJNA19265	SAMN00000032		representative genome	436308	338192	Nitrosopumilus maritimus SCM1	strain=SCM1		latest	Complete Genome	Major	Full	2007/11/15	ASM1846v1	US DOE Joint Genome Institute (JGI-PGF)	GCF_000018465.1	identical	ftp://ftp.ncbi.nlm.nih.gov/genomes/all/GCA/000/018/465/GCA_000018465.1_ASM1846v1		assembly from type material
GCA_013375405.1	PRJNA599172	SAMN14414634	JABXJU000000000.1	na	2719382	2719382	Candidatus Helarchaeota archaeon		CR_Bin_291	latest	Scaffold	Major	Full	2020/06/28	ASM1337540v1	University of Delaware	na	na	ftp://ftp.ncbi.nlm.nih.gov/genomes/all/GCA/013/375/405/GCA_013375405.1_ASM1337540v1	derived from metagenome
GCA_000007305.1	PRJNA287	SAMN02604284		representative genome	186497	2261	Pyrococcus furiosus DSM 3638	strain=DSM 3638		latest	Complete Genome	Major	Full	2002/02/27	ASM730v1	Utah Genome Center	GCF_000007305.1	identical	ftp://ftp.ncbi.nlm.nih.gov/genomes/all/GCA/000/007/305/GCA_000007305.1_ASM730v1		assembly from type material
GCA_009911715.1	PRJNA258248	SAMN02991093		representative genome	1535962	1535962	Methanomassiliicoccaceae archaeon DOK	strain=DOK		latest	Complete Genome	Major	Full	2020/01/22	ASM991171v1	CSIRO	GCF_009911715.1	identical	ftp://ftp.ncbi.nlm.nih.gov/genomes/all/GCA/009/911/715/GCA_009911715.1_ASM991171v1
GCA_000015225.1	PRJNA16331	SAMN02598366		representative genome	368408	2269	Thermofilum pendens Hrk 5	strain=Hrk 5		latest	Complete Genome	Major	Full	2006/12/18	ASM1522v1	DOE Joint Genome Institute	GCF_000015225.1	identical	ftp://ftp.ncbi.nlm.nih.gov/genomes/all/GCA/000/015/225/GCA_000015225.1_ASM1522v1
GCA_008000775.1	PRJNA557562	SAMN12405820		representative genome	2594042	2594042	Candidatus Prometheoarchaeum syntrophicum	strain=MK-D1		latest	Complete Genome	Major	Full	2019/08/16	ASM800077v1	National Institute of Advanced Industrial Science and Technology	GCF_008000775.1	identical	ftp://ftp.ncbi.nlm.nih.gov/genomes/all/GCA/008/000/775/GCA_008000775.1_ASM800077v1
GCA_000011085.1	PRJNA105	SAMN02603385		representative genome	272569	2238	Haloarcula marismortui ATCC 43049	strain=ATCC 43049		latest	Complete Genome	Major	Full	2004/11/02	ASM1108v1	Institute for Systems Biology	GCF_000011085.1	identical	ftp://ftp.ncbi.nlm.nih.gov/genomes/all/GCA/000/011/085/GCA_000011085.1_ASM1108v1		assembly from type material
GCA_008080735.1	PRJNA521734	SAMN10909897	SHMW00000000.1	na	2053489	2053489	Candidatus Lokiarchaeota archaeon		BC3	latest	Scaffold	Major	Full	2019/08/23	ASM808073v1	University of Vienna	na	na	ftp://ftp.ncbi.nlm.nih.gov/genomes/all/GCA/008/080/735/GCA_008080735.1_ASM808073v1	derived from metagenome
GCA_000008085.1	PRJNA9599	SAMN02603208		na	228908	160232	Nanoarchaeum equitans Kin4-M			latest	Complete Genome	Major	Full	2003/12/18	ASM808v1	DIVERSA	GCF_000008085.1	identical	ftp://ftp.ncbi.nlm.nih.gov/genomes/all/GCA/000/008/085/GCA_000008085.1_ASM808v1	missing tRNA genes
GCA_000013445.1	PRJNA13015	SAMN02598287		representative genome	323259	2203	Methanospirillum hungatei JF-1	strain=JF-1		latest	Complete Genome	Major	Full	2006/02/17	ASM1344v1	DOE Joint Genome Institute	GCF_000013445.1	identical	ftp://ftp.ncbi.nlm.nih.gov/genomes/all/GCA/000/013/445/GCA_000013445.1_ASM1344v1		assembly from type material
GCA_001940655.1	PRJNA288027	SAMN04958229	MBAA00000000.1	na	1849166	1849166	Candidatus Lokiarchaeota archaeon CR_4		CR_4	latest	Scaffold	Major	Full	2017/01/10	ASM194065v1	Banfield Lab, University of California, Berkeley	na	na	ftp://ftp.ncbi.nlm.nih.gov/genomes/all/GCA/001/940/655/GCA_001940655.1_ASM194065v1	derived from metagenome; fragmented assembly
GCA_000091665.1	PRJNA102	SAMN02603984		representative genome	243232	2190	Methanocaldococcus jannaschii DSM 2661	strain=DSM 2661		latest	Complete Genome	Major	Full	1999/12/22	ASM9166v1	TIGR	GCF_000091665.1	identical	ftp://ftp.ncbi.nlm.nih.gov/genomes/all/GCA/000/091/665/GCA_000091665.1_ASM9166v1		assembly from type material
GCA_000349625.1	PRJNA168252	SAMN02261086	ALXK00000000.1	na	1198115	1198115	Thaumarchaeota archaeon SCGC AB-539-E09		SCGC AB-539-E09	latest	Contig	Major	Full	2013/03/28	GATC	Max Plank Institute for Marine Microbiology	GCF_000349625.1	identical	ftp://ftp.ncbi.nlm.nih.gov/genomes/all/GCA/000/349/625/GCA_000349625.1_GATC	derived from single cell
